# Phageome transfer from gut to circulation and its regulation by human immunity

**DOI:** 10.1101/2024.06.05.597592

**Authors:** Aleksander Szymczak, Katarzyna Gembara, Stanisław Ferenc, Joanna Majewska, Paulina Miernikiewicz, Marek Harhala, Izabela Rybicka, Dominik Strapagiel, Marcin Słomka, Jakub Lach, Jan Gnus, Paweł Stączek, Wojciech Witkiewicz, Matlock Jeffries, Krystyna Dąbrowska

## Abstract

Bacteriophages dominate the human gut virome, yet their presence in the bloodstream remains orders of magnitude lower, suggesting that systemic dissemination is tightly regulated. How gut phages cross the intestinal barrier and which factors govern their persistence in circulation remain poorly understood, largely because prior studies characterized gut and blood viromes independently rather than in matched samples from the same individuals. Here we investigated phage translocation by shotgun metagenomics of matched colon mucosal biopsies and sera from 37 individuals with phage specific IgG profiling using a pan-phage proteome-derived phage display epitope library, complemented by an oral T4 model in mice. We found that phage abundance decreased by approximately 98% from intestinal mucosa to serum. The mucosal virome was dominated by Microviridae, which also accounted for most of the translocated phages. In the mouse model, phage titers dropped stepwise by ∼10^6^ fold from gut content to blood, with the sharpest reduction occurring at the mucosal-lymphatic interface. Among translocated viral operational taxonomic units 93.1% lacked taxonomic assignment, yet network analysis revealed reproducible co-enrichement with annotated families including Herelleviridae and Straboviridae, which showed significantly higher gut abundance among translocated observations (FDR <0.01). IgG reactivity against a specific phage in 90% of investigated individuals was associated with the absence of that phage in the patient’s virome; at the collective population analysis, IgG reactivity showed a weak negative association with serum phage abundance. These observations suggest antibody-mediated clearance that limits systemic persistence. Together, these findings suggest that rare epithelial passage, lymphatic trafficking, and IgG-mediated neutralization act as sequential filters that limit which gut phages reach and persist in the circulation, with implications for phage therapy delivery and for the dissemination of accessory genetic elements beyond the intestine.
