## Supplementary table 3 for "Phageome transfer from gut to circulation and its regulation by human immunity"

ictv_family	host_class	n_trans	n_not	med_trans	med_not	delta_median	ratio_median	log2_ratio_median	p_value	FDR	category	level
Straboviridae		80	137	1295.7658295	60.17217067	1235.59365883	21.534304231873577	4.428564806094652	1.4071576558330914e-10	1.4071576558330914e-09	Straboviridae	ICTV_Family
Unclassified		31	121	530.8628709	29.22925697	501.63361392999997	18.16203783232879	4.182854181087347	0.0007575222805987	0.0032930342709914	Unclassified	ICTV_Family
Herelleviridae		34	142	1434.697225	87.245693325	1347.4515316749998	16.444332898537372	4.039518578068699	0.0009879102812974	0.0032930342709914	Herelleviridae	ICTV_Family
Salasmaviridae		9	14	317.3001305	19.564972595	297.73515790500005	16.21776513916962	4.019503120066405	0.0472209040035771	0.1180522600089429	Salasmaviridae	ICTV_Family
Inoviridae		68	550	52.24546375	98.766355425	-46.520891675	0.5289803752014878	-0.9187138945228709	0.2193495529710779	0.396158758017085	Inoviridae	ICTV_Family
Autographiviridae		9	19	23.10429414	6.741035068	16.363259071999998	3.4274104654457496	1.777118978843432	0.237695254810251	0.396158758017085	Autographiviridae	ICTV_Family
Microviridae		18	277	23.031976035	477.606731	-454.574754965	0.04822372579795153	-4.374113070925176	0.3168897711708429	0.4526996731012042	Microviridae	ICTV_Family
Zeta-crassviridae		5	299	17.36566035	43.51081855	-26.145158200000004	0.3991113228551293	-1.3251368859574408	0.3720531415170833	0.4650664268963542	Zeta-crassviridae	ICTV_Family
Peduoviridae		45	356	17.40432742	15.17838797	2.225939450000002	1.1466519010055323	0.19742748645919608	0.5417375965220158	0.6019306628022397	Peduoviridae	ICTV_Family
Unassigned		3890	52875	33.64596692	34.80865484	-1.1626879200000033	0.9665977348063473	-0.0490124810315927	0.9682462456563764	0.9682462456563764	Unassigned	ICTV_Family
	Bacteroidia	273	11436	101.5051877	28.55397063	72.95121707	3.5548536844593652	1.8297901806466714	7.543421938396967e-18	6.78907974455727e-17	Bacteroidia	Host_Class
	Clostridia	430	8064	75.7150643	32.08807223	43.62699206999999	2.3596015291068793	1.2385432491978647	1.057513379023046e-13	4.758810205603707e-13	Clostridia	Host_Class
	Unknown	2930	31023	32.11093532	42.35787258	-10.246937259999996	0.7580865932148286	-0.3995654437649468	2.2446319316597452e-11	6.733895794979238e-11	Unknown	Host_Class
	Gammaproteobacteria	465	3167	31.14602508	20.67912685	10.466898230000002	1.5061576490111817	0.5908727843147632	0.0001455697339124	0.000327531901303	Gammaproteobacteria	Host_Class
	Bacilli	60	993	55.202363770000005	26.03659539	29.165768380000006	2.1201836470217548	1.0841892342095094	0.1003833178332079	0.1806899720997743	Bacilli	Host_Class
	Lentisphaeria	6	245	18.475538304	33.64596692	-15.170428615999999	0.5491159861129651	-0.8648171826032126	0.203343346459362	0.305015019689043	Lentisphaeria	Host_Class
	Negativicutes	6	118	14.182649390000002	90.958339615	-76.775690225	0.1559246733178178	-2.6810788585978402	0.3545797994820259	0.4262618125965887	Negativicutes	Host_Class
	Alphaproteobacteria	3	225	9009.918461	66.39249737	8943.52596363	135.70687679947412	7.084350019397543	0.3976343063478933	0.4262618125965887	Alphaproteobacteria	Host_Class
	Actinomycetia	15	208	30.80572552	23.49103856	7.3146869599999995	1.311382016649331	0.3910880160271024	0.4262618125965887	0.4262618125965887	Actinomycetia	Host_Class
