## Supplementary table 4 for "Phageome transfer from gut to circulation and its regulation by human immunity"

subject	n_vOTUs_present	spearman_r_log10abund_vs_length	p_value
108	1603	0.14944882591854106	1.8247704975390238e-09
113	743	0.07434009295264149	0.04278978178546729
123	2350	0.14883503986064617	4.1178297106266187e-13
124	2769	0.17877807032917972	2.5488689573565574e-21
130	1824	0.15622251166415102	1.9642616720112348e-11
131	1798	0.16452557811391438	2.22850745843215e-12
132	2071	0.30570395818571033	4.742856695256435e-46
134	1936	0.11729942563930455	2.2703677946460865e-07
135	1473	0.19587069740760588	3.333715138747429e-14
136	1862	0.1755075954421288	2.3934753213718346e-14
140	1583	0.1305075522960197	1.881362260108149e-07
141	1270	0.1842493917805727	3.68141855418827e-11
150	1976	0.21200049084641556	1.6281428249375575e-21
152	1289	0.22959865943034077	7.004618326205321e-17
164	2709	0.09329072336860572	1.1505436168888464e-06
165	1292	0.256115507293203	8.483795074880549e-21
169	1384	0.284122197046239	4.12350977335536e-27
170	165	-0.17780380847043692	0.022324271530529082
181	918	0.07892574755637188	0.01676567189811333
184	3092	0.32065880351085285	7.031944881262618e-75
185	1179	0.2670420258041267	1.0635520530638671e-20
188	1192	0.18075967228980927	3.255535951782727e-10
193	1411	0.138267325558774	1.8457799306537824e-07
20	896	0.39834029933556847	1.9150488061244752e-35
205	2734	0.2512343693981341	1.2658212107551316e-40
207	1149	0.13636336470164478	3.501845210712318e-06
217	1726	0.2145587661887072	2.0126949558465074e-19
51	2291	0.15746438831862294	3.451355294784094e-14
65	1162	-0.006182171191889538	0.833266681042967
66	2199	0.12991899965334028	9.666345877222858e-10
68	306	-0.026032834684606918	0.6501154909010554
70	600	-0.044434252591326155	0.2771784651312113
72	190	0.003063263249709198	0.966542038874669
87	1857	0.12709728288136196	3.893717656731765e-08
96	2897	0.08649950109351097	3.124486193030322e-06
97	1517	0.14904661792310298	5.444170103580313e-09
98	2578	0.2982762763213062	3.9715799033656907e-54
