## Supplementary table 5 for "Phageome transfer from gut to circulation and its regulation by human immunity"

subject	n_serum_vOTUs	n_intestine_vOTUs	n_overlap	prop_serum_shared_with_intestine	perm_expected_mean_prop	perm_expected_sd_prop	perm_p_ge_observed
108	455	1603	73	0.16043956043956045	0.32522649514079793	0.16892297323211655	0.8141858141858141
113	141	743	61	0.4326241134751773	0.19670432433656895	0.0995834182873683	0.023976023976023976
123	126	2350	81	0.6428571428571429	0.42166634990452617	0.18062838375043028	0.14485514485514486
124	97	2769	57	0.5876288659793815	0.4625260135903137	0.14402810494773294	0.26873126873126874
130	103	1824	69	0.6699029126213593	0.5464353961964956	0.106474713535474	0.07092907092907093
131	114	1798	74	0.6491228070175439	0.3792504321531791	0.17430278613105613	0.06393606393606394
132	199	2071	68	0.3417085427135678	0.4716489592291945	0.10783477363549002	0.9140859140859141
134	99	1936	57	0.5757575757575758	0.5216918814253538	0.10069748196540884	0.2597402597402597
135	87	1473	58	0.6666666666666666	0.4211980088352371	0.11756065908882873	0.04195804195804196
136	577	1862	159	0.2755632582322357	0.35301488423408905	0.1882863077915931	0.5964035964035964
140	443	1583	246	0.5553047404063205	0.5306584074879236	0.09914520642914018	0.45854145854145856
141	259	1270	166	0.640926640926641	0.4596556873586582	0.14749838217327943	0.0919080919080919
150	291	1976	72	0.24742268041237114	0.3955697080631678	0.14837869331718245	0.8091908091908092
152	176	1289	66	0.375	0.36351127777255393	0.1478059373013112	0.45354645354645357
164	463	2709	242	0.5226781857451404	0.5303581436329233	0.11257779542119772	0.6393606393606394
165	658	1292	99	0.15045592705167174	0.3784662393397134	0.15998212831016925	0.972027972027972
169	588	1384	100	0.17006802721088435	0.2549347648419703	0.1248839548714643	0.7022977022977023
170	88	165	49	0.5568181818181818	0.2917815833973282	0.1599360223544391	0.06593406593406594
181	119	918	49	0.4117647058823529	0.2932602364547878	0.11793605405018508	0.2077922077922078
184	258	3092	146	0.5658914728682171	0.5717427064860287	0.1271690413994175	0.6733266733266733
185	91	1179	39	0.42857142857142855	0.32303195093789616	0.13577270409735784	0.22977022977022976
188	112	1192	62	0.5535714285714286	0.39293382477726524	0.16342941895302432	0.3206793206793207
193	132	1411	47	0.3560606060606061	0.36730849174768904	0.11634637060025783	0.5664335664335665
20	57	896	27	0.47368421052631576	0.3331243720920978	0.21099291794397487	0.33666333666333664
205	1041	2734	428	0.4111431316042267	0.44545924093532874	0.10699102618089142	0.6413586413586414
207	293	1149	81	0.2764505119453925	0.3007485443767256	0.12220102163693262	0.4645354645354645
217	463	1726	89	0.19222462203023757	0.3387151633933825	0.1617608623837605	0.8451548451548452
51	177	2291	125	0.7062146892655368	0.5453357939687071	0.15502904982561844	0.17782217782217782
65	156	1162	118	0.7564102564102564	0.46065773478964744	0.15008375433973692	0.029970029970029972
66	186	2199	148	0.7956989247311828	0.5591438594375387	0.15891043073355118	0.1028971028971029
68	407	306	91	0.22358722358722358	0.19988630184953105	0.08899855126226154	0.3756243756243756
70	197	600	140	0.7106598984771574	0.47013923440414646	0.15651107948118914	0.09490509490509491
72	247	190	25	0.10121457489878542	0.1081829212899297	0.05298568624402964	0.5014985014985015
87	613	1857	171	0.27895595432300163	0.41191554169210315	0.13296906716574064	0.8541458541458542
96	383	2897	232	0.6057441253263708	0.5777518625669391	0.1204348729893169	0.3986013986013986
97	444	1517	251	0.5653153153153153	0.4590940029012684	0.10406146078474791	0.22377622377622378
98	237	2578	127	0.5358649789029536	0.5344635098631497	0.19742612327321568	0.5814185814185814
